# The bundle sheath of rice is conditioned to play an active role in water transport as well as sulfur assimilation and jasmonic acid synthesis

**DOI:** 10.1101/2021.04.16.440137

**Authors:** Lei Hua, Sean R. Stevenson, Ivan Reyna-Llorens, Haiyan Xiong, Stanislav Kopriva, Julian M. Hibberd

## Abstract

Leaves comprise multiple cell types but our knowledge of the patterns of gene expression that underpin their functional specialization is fragmentary. Our understanding and ability to undertake rational redesign of these cells is therefore limited. We aimed to identify genes associated with the incompletely understood bundle sheath of C_3_ plants, which represents a key target associated with engineering traits such as C_4_ photosynthesis into rice. To better understand veins, bundle sheath and mesophyll cells of rice we used laser capture microdissection followed by deep sequencing. Gene expression of the mesophyll is conditioned to allow coenzyme metabolism and redox homeostasis as well as photosynthesis. In contrast, the bundle sheath is specialized in water transport, sulphur assimilation and jasmonic acid biosynthesis. Despite the small chloroplast compartment of bundle sheath cells, substantial photosynthesis gene expression was detected. These patterns of gene expression were not associated with presence/absence of particular transcription factors in each cell type, but rather gradients in expression across the leaf. Comparative analysis with C_3_ *Arabidopsis* identified a small gene-set preferentially expressed in bundle sheath cells of both species. This included genes encoding transcription factors from fourteen orthogroups, and proteins allowing water transport, sulphate assimilation and jasmonic acid synthesis. The most parsimonious explanation for our findings is that bundle sheath cells from the last common ancestor of rice and Arabidopsis was specialized in this manner, and since the species diverged these patterns of gene expression have been maintained.

**Significance statement:** The role of bundle sheath cells in C_4_ species have been studied intensively but this is not the case in leaves that use the ancestral C_3_ pathway. Here, we show that gene expression in the bundle sheath of rice is specialized to allow sulphate and nitrate reduction, water transport and jasmonate synthesis, and comparative analysis with Arabidopsis indicates ancient roles for bundle sheath cells in water transport, sulphur and jasmonate synthesis.
