## Supplementary material for "The bundle sheath of rice is conditioned to play an active role in water transport as well as sulfur assimilation and jasmonic acid synthesis": S Table 1

### Sheet: Sheet1
Supplemental table 1. RNA sequencing statistics.
Cell Type	M	BS	V
Number of replicates	5	5	4
Raw Reads (average)	3.6331e+07	2.38963e+07	3.03164e+07
Clean Reads (average)	3.095e+07	2.05838e+07	2.59726e+07
Mapped Reads (average)	23229129	1.34957e+07	1.92896e+07
Percentage mapped, %	75.3323	66.2187	74.2425
Genes detected (TPM>1)	10083.2	10096.8	13647.5
