## Supplementary material for "The bundle sheath of rice is conditioned to play an active role in water transport as well as sulfur assimilation and jasmonic acid synthesis": S Table 2

### Sheet: sheet1
Supplemental Table 2. Summary of differential gene expression analysis using DESeq2 and edgeR
Pairwise comparison		DESeq2 (adjust P <0.05)	edgeR (FDR<0.05)	Consensus
BS vs. M	up	1517	1217	1173
	down	1067	751	746
BS vs. V	up	1471	1269	1258
	down	914	802	660
M vs. V	up	2010	1750	1728
	down	2316	2384	2038
