## Supplementary material for "The bundle sheath of rice is conditioned to play an active role in water transport as well as sulfur assimilation and jasmonic acid synthesis": S Table 4

### Sheet: FIMO
Supplemental Table 4.1. Motif enrichement of the six gene expression clusters using FIMO in combination with permutation testing with the regioneR package.
Cluster	enriched motif ID	Motif name	overlaps	zscores	pvals	adjpvals_FDR	Bonferonni
CM	MA1261.1	AT5G67000	895	4.3038	9.5229e-05	0.0106929	0.0499
CM	MA1691.1	ARF27	109	5.5725	9.5229e-05	0.0106929	0.0499
CM	MA1206.1	ARF2	97	5.3878	9.5229e-05	0.0106929	0.0499
CM	MA1052.1	RAP2-6	1017	3.7136	0.000190458	0.0106929	0.0998
CM	MA1231.1	ERF15	1231	3.9765	0.000190458	0.0106929	0.0998
CM	MA1245.2	AT2G33710	1339	3.8417	0.000190458	0.0106929	0.0998
CM	MA1280.1	OBP4	228	3.9994	0.000285687	0.0106929	0.1497
CM	MA0975.1	CRF2	1053	3.9897	0.000285687	0.0106929	0.1497
CM	MA1005.2	ERF3	1272	3.9297	0.000285687	0.0106929	0.1497
CM	MA1228.1	AT4G18450	1334	3.5596	0.000285687	0.0106929	0.1497
CM	MA1233.2	ERF021	628	3.9255	0.000285687	0.0106929	0.1497
CM	MA1256.1	RAP212	1200	3.652	0.000285687	0.0106929	0.1497
CM	MA1258.1	DREB2	520	4.1153	0.000285687	0.0106929	0.1497
CM	MA1175.1	MYB81	61	4.2173	0.000285687	0.0106929	0.1497
CM	MA1226.1	AT5G18450	1239	3.7188	0.000380916	0.0115154	0.1996
CM	MA0997.1	ERF069	1146	3.6889	0.000476145	0.0115154	0.2495
CM	MA1220.1	TINY	414	3.7626	0.000476145	0.0115154	0.2495
CM	MA1240.1	ERF10	1413	3.8021	0.000476145	0.0115154	0.2495
CM	MA1262.1	ERF2	1564	3.676	0.000476145	0.0115154	0.2495
CM	MA0123.1	abi4	978	3.6428	0.000476145	0.0115154	0.2495
CM	MA1693.1	ARF34	111	4.1343	0.000476145	0.0115154	0.2495
CM	MA1343.1	bZIP52	100	3.5637	0.000571374	0.0115154	0.2994
CM	MA1248.1	DREB26	894	3.4778	0.000571374	0.0115154	0.2994
CM	MA1250.1	AT1G75490	1244	3.631	0.000571374	0.0115154	0.2994
CM	MA1264.1	ESE1	1523	3.557	0.000571374	0.0115154	0.2994
CM	MA0005.2	AG	91	3.6185	0.000571374	0.0115154	0.2994
CM	MA0082.1	squamosa	148	3.3798	0.000666603	0.012475	0.3493
CM	MA1353.1	AT1G72740	41	-2.9893	0.000666603	0.012475	0.3493
CM	MA1229.1	AT2G44940	289	3.6619	0.000761832	0.0128774	0.3992
CM	MA1242.1	AT3G57600	1067	3.7992	0.000761832	0.0128774	0.3992
CM	MA1263.1	AT1G36060	652	3.6236	0.000761832	0.0128774	0.3992
CM	MA0998.1	ERF096	963	3.3296	0.000857061	0.0136091	0.4491
CM	MA1385.1	AT2G40260	149	3.4263	0.000857061	0.0136091	0.4491
CM	MA1239.1	ERF104	1581	3.437	0.00095229	0.0142571	0.499
CM	MA1053.1	ERF109	894	3.4206	0.00095229	0.0142571	0.499
CM	MA0999.1	ERF098	1011	3.4761	0.00133321	0.0194056	0.6986
CM	MA1692.1	ARF29	113	2.9369	0.0029521	0.0418081	1.5469
CBS	MA1004.1	ERF13	547	4.2196	9.5229e-05	0.00712857	0.0499
CBS	MA1679.1	RAP2-1	167	4.8255	9.5229e-05	0.00712857	0.0499
CBS	MA1209.1	ATHB20	89	4.4162	9.5229e-05	0.00712857	0.0499
CBS	MA1212.1	ATHB13	83	4.1345	9.5229e-05	0.00712857	0.0499
CBS	MA1215.1	ATHB53	93	5.2767	9.5229e-05	0.00712857	0.0499
CBS	MA1693.1	ARF34	64	4.5685	9.5229e-05	0.00712857	0.0499
CBS	MA0590.1	LFY	56	6.1232	9.5229e-05	0.00712857	0.0499
CBS	MA1034.1	Os05g0497200	685	4.7813	0.000190458	0.00712857	0.0998
CBS	MA1218.1	CBF4	92	4.5288	0.000190458	0.00712857	0.0998
CBS	MA1222.1	AT1G44830	592	4.0533	0.000190458	0.00712857	0.0998
CBS	MA1224.1	CBF1	99	4.4067	0.000190458	0.00712857	0.0998
CBS	MA1259.1	AT1G01250	175	3.8964	0.000190458	0.00712857	0.0998
CBS	MA1424.1	ERF019	351	4.299	0.000190458	0.00712857	0.0998
CBS	MA1405.1	SIZF2	57	4.5587	0.000190458	0.00712857	0.0998
CBS	MA1260.1	AT1G77640	399	3.8668	0.000285687	0.00880588	0.1497
CBS	MA1265.2	ERF015	156	4.091	0.000285687	0.00880588	0.1497
CBS	MA1376.1	DEAR3	152	4.1291	0.000285687	0.00880588	0.1497
CBS	MA1217.1	CBF2	75	3.9518	0.000380916	0.00924074	0.1996
CBS	MA1225.1	ERF5	978	3.8802	0.000380916	0.00924074	0.1996
CBS	MA1251.1	DEAR5	127	4.1308	0.000380916	0.00924074	0.1996
CBS	MA1415.1	REF6	82	3.855	0.000380916	0.00924074	0.1996
CBS	MA1229.1	AT2G44940	156	3.6949	0.000476145	0.00924074	0.2495
CBS	MA1232.1	AT4G28140	708	3.8842	0.000476145	0.00924074	0.2495
CBS	MA1233.2	ERF021	332	3.8343	0.000476145	0.00924074	0.2495
CBS	MA1238.2	ERF38	117	3.7854	0.000476145	0.00924074	0.2495
CBS	MA1258.1	DREB2	268	3.6545	0.000476145	0.00924074	0.2495
CBS	MA1006.1	ERF6	401	3.8381	0.000476145	0.00924074	0.2495
CBS	MA1244.1	ABR1	738	3.7067	0.000571374	0.00998	0.2994
CBS	MA1248.1	DREB26	471	3.5075	0.000571374	0.00998	0.2994
CBS	MA0951.1	ATHB-16	64	3.8333	0.000571374	0.00998	0.2994
CBS	MA1213.1	ZHD3	65	3.7159	0.000666603	0.0105849	0.3493
CBS	MA1237.1	AT4G16750	466	3.7078	0.000666603	0.0105849	0.3493
CBS	MA1246.1	LEP	1040	3.7007	0.000666603	0.0105849	0.3493
CBS	MA1239.1	ERF104	873	3.9816	0.000761832	0.0110889	0.3992
CBS	MA1249.1	RAP210	92	3.6108	0.000761832	0.0110889	0.3992
CBS	MA1264.1	ESE1	813	3.7311	0.000761832	0.0110889	0.3992
CBS	MA1002.1	ERF112	559	3.4312	0.000857061	0.0121378	0.4491
CBS	MA1001.2	ERF11	447	3.4372	0.00104752	0.0144447	0.5489
CBS	MA0954.2	ATHB7	69	3.6135	0.00114275	0.0153538	0.5988
CBS	MA1052.1	RAP2-6	526	3.4138	0.00142844	0.0178214	0.7485
CBS	MA0579.1	CDC5	63	3.3244	0.00142844	0.0178214	0.7485
CBS	MA0589.1	ZAP1	10	-2.7251	0.00142844	0.0178214	0.7485
CBS	MA0998.1	ERF096	507	3.3259	0.00219027	0.0266907	1.1477
CBS	MA1392.1	MYB98	3	-2.5213	0.0022855	0.0272182	1.1976
CBS	MA0950.1	ATHB-12	57	3.0847	0.00247595	0.0288311	1.2974
CBS	MA0971.1	DREB1A	55	3.2161	0.0029521	0.0336283	1.5469
CV	MA1697.1	ARF4	216	6.8203	9.5229e-05	0.000580233	0.0499
CV	MA1048.1	ERF018	203	6.4086	9.5229e-05	0.000580233	0.0499
CV	MA1006.1	ERF6	1146	6.0791	9.5229e-05	0.000580233	0.0499
CV	MA1052.1	RAP2-6	1550	5.9793	9.5229e-05	0.000580233	0.0499
CV	MA1244.1	ABR1	2123	5.9599	9.5229e-05	0.000580233	0.0499
CV	MA1053.1	ERF109	1387	5.9178	9.5229e-05	0.000580233	0.0499
CV	MA0979.1	ERF008	1351	5.8706	9.5229e-05	0.000580233	0.0499
CV	MA1261.1	AT5G67000	1300	5.8588	9.5229e-05	0.000580233	0.0499
CV	MA1237.1	AT4G16750	1320	5.8407	9.5229e-05	0.000580233	0.0499
CV	MA0997.1	ERF069	1725	5.7996	9.5229e-05	0.000580233	0.0499
CV	MA1004.1	ERF13	1488	5.7676	9.5229e-05	0.000580233	0.0499
CV	MA1260.1	AT1G77640	1109	5.7404	9.5229e-05	0.000580233	0.0499
CV	MA1671.1	ERF118	1743	5.7276	9.5229e-05	0.000580233	0.0499
CV	MA1219.1	CEJ1	1354	5.7123	9.5229e-05	0.000580233	0.0499
CV	MA1232.1	AT4G28140	1983	5.7095	9.5229e-05	0.000580233	0.0499
CV	MA0557.1	FHY3	178	5.7062	9.5229e-05	0.000580233	0.0499
CV	MA1382.1	FAR1	171	5.7036	9.5229e-05	0.000580233	0.0499
CV	MA0044.1	HMG-1	160	5.624	9.5229e-05	0.000580233	0.0499
CV	MA1051.1	RAP2-3	1447	5.6168	9.5229e-05	0.000580233	0.0499
CV	MA1049.1	ERF094	1293	5.6122	9.5229e-05	0.000580233	0.0499
CV	MA1002.1	ERF112	1610	5.5977	9.5229e-05	0.000580233	0.0499
CV	MA1221.1	RAP26	2164	5.5711	9.5229e-05	0.000580233	0.0499
CV	MA0567.1	ERF1B	1226	5.5596	9.5229e-05	0.000580233	0.0499
CV	MA1034.1	Os05g0497200	1743	5.3938	9.5229e-05	0.000580233	0.0499
CV	MA0045.1	HMG-I/Y	444	5.3908	9.5229e-05	0.000580233	0.0499
CV	MA1245.2	AT2G33710	1958	5.3846	9.5229e-05	0.000580233	0.0499
CV	MA1024.1	HAT1	144	5.3578	9.5229e-05	0.000580233	0.0499
CV	MA1228.1	AT4G18450	1986	5.3444	9.5229e-05	0.000580233	0.0499
CV	MA0994.1	ERF8	1218	5.3412	9.5229e-05	0.000580233	0.0499
CV	MA1248.1	DREB26	1335	5.2883	9.5229e-05	0.000580233	0.0499
CV	MA1424.1	ERF019	920	5.286	9.5229e-05	0.000580233	0.0499
CV	MA1001.2	ERF11	1262	5.2226	9.5229e-05	0.000580233	0.0499
CV	MA1246.1	LEP	2856	5.1833	9.5229e-05	0.000580233	0.0499
CV	MA1225.1	ERF5	2668	5.1784	9.5229e-05	0.000580233	0.0499
CV	MA0998.1	ERF096	1443	5.1707	9.5229e-05	0.000580233	0.0499
CV	MA1239.1	ERF104	2344	5.1522	9.5229e-05	0.000580233	0.0499
CV	MA1247.1	ERF087	2150	5.1283	9.5229e-05	0.000580233	0.0499
CV	MA1693.1	ARF34	158	5.1281	9.5229e-05	0.000580233	0.0499
CV	MA1216.1	RAP21	1150	5.1267	9.5229e-05	0.000580233	0.0499
CV	MA1222.1	AT1G44830	1578	5.1217	9.5229e-05	0.000580233	0.0499
CV	MA0975.1	CRF2	1507	5.1114	9.5229e-05	0.000580233	0.0499
CV	MA1220.1	TINY	598	5.0989	9.5229e-05	0.000580233	0.0499
CV	MA1008.1	PHYPADRAFT_182268	176	5.0701	9.5229e-05	0.000580233	0.0499
CV	MA0992.2	ERF4	1269	5.0651	9.5229e-05	0.000580233	0.0499
CV	MA1258.1	DREB2	732	5.0643	9.5229e-05	0.000580233	0.0499
CV	MA1252.1	PUCHI	1963	5.0561	9.5229e-05	0.000580233	0.0499
CV	MA1005.2	ERF3	1818	5.0512	9.5229e-05	0.000580233	0.0499
CV	MA1264.1	ESE1	2222	4.9851	9.5229e-05	0.000580233	0.0499
CV	MA1236.1	ESE3	2356	4.9828	9.5229e-05	0.000580233	0.0499
CV	MA1242.1	AT3G57600	1526	4.9758	9.5229e-05	0.000580233	0.0499
CV	MA1250.1	AT1G75490	1811	4.9515	9.5229e-05	0.000580233	0.0499
CV	MA1692.1	ARF29	175	4.9408	9.5229e-05	0.000580233	0.0499
CV	MA1405.1	SIZF2	134	4.9308	9.5229e-05	0.000580233	0.0499
CV	MA0993.1	ERF7	1185	4.9269	9.5229e-05	0.000580233	0.0499
CV	MA1233.2	ERF021	888	4.9222	9.5229e-05	0.000580233	0.0499
CV	MA1229.1	AT2G44940	419	4.9018	9.5229e-05	0.000580233	0.0499
CV	MA1688.1	ARF16	214	4.8969	9.5229e-05	0.000580233	0.0499
CV	MA1263.1	AT1G36060	946	4.8766	9.5229e-05	0.000580233	0.0499
CV	MA1000.2	ERF105	1818	4.8763	9.5229e-05	0.000580233	0.0499
CV	MA0583.1	RAV1(var.2)	173	4.8586	9.5229e-05	0.000580233	0.0499
CV	MA0123.1	abi4	1406	4.8162	9.5229e-05	0.000580233	0.0499
CV	MA1257.1	ERF9	2836	4.7751	9.5229e-05	0.000580233	0.0499
CV	MA0999.1	ERF098	1470	4.7651	9.5229e-05	0.000580233	0.0499
CV	MA0976.2	CRF4	2086	4.7259	9.5229e-05	0.000580233	0.0499
CV	MA1158.1	MGP	203	4.6867	9.5229e-05	0.000580233	0.0499
CV	MA1378.1	PLT3	99	4.6821	9.5229e-05	0.000580233	0.0499
CV	MA1231.1	ERF15	1711	4.6288	9.5229e-05	0.000580233	0.0499
CV	MA0969.1	CMTA2	126	4.5886	9.5229e-05	0.000580233	0.0499
CV	MA1240.1	ERF10	1987	4.571	9.5229e-05	0.000580233	0.0499
CV	MA1374.1	IDD7	217	4.3919	9.5229e-05	0.000580233	0.0499
CV	MA1262.1	ERF2	2186	4.3279	9.5229e-05	0.000580233	0.0499
CV	MA0559.1	PI	489	4.3021	9.5229e-05	0.000580233	0.0499
CV	MA1156.1	JKD	302	4.2877	9.5229e-05	0.000580233	0.0499
CV	MA1273.1	dof4.2	488	4.2111	9.5229e-05	0.000580233	0.0499
CV	MA0987.1	PHYPADRAFT_140773	129	4.1953	9.5229e-05	0.000580233	0.0499
CV	MA1691.1	ARF27	128	4.1925	9.5229e-05	0.000580233	0.0499
CV	MA1014.1	GATA11	104	4.1708	9.5229e-05	0.000580233	0.0499
CV	MA1032.1	DREB1G	150	4.1703	9.5229e-05	0.000580233	0.0499
CV	MA1696.1	ARF39	140	4.159	9.5229e-05	0.000580233	0.0499
CV	MA1426.1	MYB124	337	4.0755	9.5229e-05	0.000580233	0.0499
CV	MA1210.1	HAT22	156	4.0576	9.5229e-05	0.000580233	0.0499
CV	MA0127.1	PEND	160	3.987	9.5229e-05	0.000580233	0.0499
CV	MA1415.1	REF6	205	3.9329	9.5229e-05	0.000580233	0.0499
CV	MA1016.1	GATA15	117	3.7497	9.5229e-05	0.000580233	0.0499
CV	MA1377.1	PLT1	107	3.7121	9.5229e-05	0.000580233	0.0499
CV	MA0989.1	PHYPADRAFT_153324	132	3.6949	9.5229e-05	0.000580233	0.0499
CV	MA1371.1	IDD4	272	4.3485	0.000190458	0.00105053	0.0998
CV	MA0950.1	ATHB-12	156	4.4183	0.000190458	0.00105053	0.0998
CV	MA1013.1	GATA10	126	4.6472	0.000190458	0.00105053	0.0998
CV	MA1234.1	ERF017	534	4.1324	0.000190458	0.00105053	0.0998
CV	MA1255.1	AT1G22810	1898	4.7884	0.000190458	0.00105053	0.0998
CV	MA1256.1	RAP212	1727	4.7921	0.000190458	0.00105053	0.0998
CV	MA1259.1	AT1G01250	449	4.4518	0.000190458	0.00105053	0.0998
CV	MA1266.1	RAP211	1724	4.7416	0.000190458	0.00105053	0.0998
CV	MA0954.2	ATHB7	176	4.1931	0.000190458	0.00105053	0.0998
CV	MA1226.1	AT5G18450	1700	4.0865	0.000285687	0.00151212	0.1497
CV	MA1251.1	DEAR5	306	3.8094	0.000285687	0.00151212	0.1497
CV	MA0986.1	DREB2C	252	4.0676	0.000285687	0.00151212	0.1497
CV	MA1687.1	ARF14	287	4.0815	0.000285687	0.00151212	0.1497
CV	MA1278.1	OBP1	619	3.9548	0.000380916	0.001996	0.1996
CV	MA1197.1	CAMTA1	73	3.4978	0.000476145	0.0024703	0.2495
CV	MA0953.1	ATHB-6	135	3.512	0.000571374	0.00282453	0.2994
CV	MA1272.1	AT2G28810	565	3.6101	0.000571374	0.00282453	0.2994
CV	MA1698.1	ARF7	284	3.4254	0.000571374	0.00282453	0.2994
CV	MA0970.1	CMTA3	177	3.8666	0.000571374	0.00282453	0.2994
CV	MA1071.1	DOF5.3	191	3.4343	0.000571374	0.00282453	0.2994
CV	MA0576.1	RAX3	273	3.4213	0.000666603	0.00323426	0.3493
CV	MA1277.1	Adof1	627	3.5326	0.000666603	0.00323426	0.3493
CV	MA1164.1	HHO5	123	3.2754	0.000857061	0.00408273	0.4491
CV	MA0959.1	AIB	158	3.4887	0.000857061	0.00408273	0.4491
CV	MA1036.1	MYB111	88	3.3709	0.00104752	0.00494505	0.5489
CV	MA1288.1	At1g72010	99	-2.7709	0.00114275	0.00529912	0.5988
CV	MA0054.1	myb.Ph3	80	3.3203	0.00114275	0.00529912	0.5988
CV	MA1224.1	CBF1	220	3.2343	0.00123798	0.00569035	0.6487
CV	MA0963.1	BHLH78	144	3.3029	0.00142844	0.0065087	0.7485
CV	MA1268.1	AT1G69570	821	3.2741	0.00152366	0.00688276	0.7984
CBS&M	MA1698.1	ARF7	467	8.2499	9.5229e-05	0.000499	0.0499
CBS&M	MA1687.1	ARF14	432	7.0964	9.5229e-05	0.000499	0.0499
CBS&M	MA1034.1	Os05g0497200	2359	6.8825	9.5229e-05	0.000499	0.0499
CBS&M	MA0583.1	RAV1(var.2)	242	6.6127	9.5229e-05	0.000499	0.0499
CBS&M	MA0997.1	ERF069	2260	6.5883	9.5229e-05	0.000499	0.0499
CBS&M	MA1004.1	ERF13	1955	6.5343	9.5229e-05	0.000499	0.0499
CBS&M	MA0123.1	abi4	1943	6.5287	9.5229e-05	0.000499	0.0499
CBS&M	MA1225.1	ERF5	3543	6.1688	9.5229e-05	0.000499	0.0499
CBS&M	MA0979.1	ERF008	1732	6.1557	9.5229e-05	0.000499	0.0499
CBS&M	MA1266.1	RAP211	2351	6.1461	9.5229e-05	0.000499	0.0499
CBS&M	MA1218.1	CBF4	304	6.0976	9.5229e-05	0.000499	0.0499
CBS&M	MA1239.1	ERF104	3111	6.0975	9.5229e-05	0.000499	0.0499
CBS&M	MA0975.1	CRF2	2003	6.025	9.5229e-05	0.000499	0.0499
CBS&M	MA0998.1	ERF096	1909	6.0077	9.5229e-05	0.000499	0.0499
CBS&M	MA1255.1	AT1G22810	2560	5.9895	9.5229e-05	0.000499	0.0499
CBS&M	MA1232.1	AT4G28140	2533	5.9867	9.5229e-05	0.000499	0.0499
CBS&M	MA1248.1	DREB26	1743	5.965	9.5229e-05	0.000499	0.0499
CBS&M	MA0999.1	ERF098	1980	5.9508	9.5229e-05	0.000499	0.0499
CBS&M	MA1053.1	ERF109	1754	5.9108	9.5229e-05	0.000499	0.0499
CBS&M	MA1262.1	ERF2	3013	5.9014	9.5229e-05	0.000499	0.0499
CBS&M	MA1264.1	ESE1	2941	5.8749	9.5229e-05	0.000499	0.0499
CBS&M	MA1002.1	ERF112	2057	5.8182	9.5229e-05	0.000499	0.0499
CBS&M	MA1246.1	LEP	3733	5.7628	9.5229e-05	0.000499	0.0499
CBS&M	MA0567.1	ERF1B	1571	5.761	9.5229e-05	0.000499	0.0499
CBS&M	MA1236.1	ESE3	3115	5.7495	9.5229e-05	0.000499	0.0499
CBS&M	MA0976.2	CRF4	2795	5.7364	9.5229e-05	0.000499	0.0499
CBS&M	MA1221.1	RAP26	2753	5.7226	9.5229e-05	0.000499	0.0499
CBS&M	MA1240.1	ERF10	2670	5.7048	9.5229e-05	0.000499	0.0499
CBS&M	MA1237.1	AT4G16750	1659	5.6946	9.5229e-05	0.000499	0.0499
CBS&M	MA1244.1	ABR1	2649	5.6816	9.5229e-05	0.000499	0.0499
CBS&M	MA0993.1	ERF7	1557	5.6766	9.5229e-05	0.000499	0.0499
CBS&M	MA1224.1	CBF1	327	5.6746	9.5229e-05	0.000499	0.0499
CBS&M	MA1051.1	RAP2-3	1834	5.6598	9.5229e-05	0.000499	0.0499
CBS&M	MA1049.1	ERF094	1640	5.6561	9.5229e-05	0.000499	0.0499
CBS&M	MA1231.1	ERF15	2284	5.5817	9.5229e-05	0.000499	0.0499
CBS&M	MA0994.1	ERF8	1560	5.5546	9.5229e-05	0.000499	0.0499
CBS&M	MA0992.2	ERF4	1653	5.5499	9.5229e-05	0.000499	0.0499
CBS&M	MA1249.1	RAP210	326	5.5422	9.5229e-05	0.000499	0.0499
CBS&M	MA1223.1	ERF035	219	5.5408	9.5229e-05	0.000499	0.0499
CBS&M	MA1052.1	RAP2-6	1919	5.5272	9.5229e-05	0.000499	0.0499
CBS&M	MA1228.1	AT4G18450	2537	5.486	9.5229e-05	0.000499	0.0499
CBS&M	MA1001.2	ERF11	1625	5.4687	9.5229e-05	0.000499	0.0499
CBS&M	MA1000.2	ERF105	2375	5.4381	9.5229e-05	0.000499	0.0499
CBS&M	MA1222.1	AT1G44830	2036	5.4309	9.5229e-05	0.000499	0.0499
CBS&M	MA0969.1	CMTA2	168	5.4194	9.5229e-05	0.000499	0.0499
CBS&M	MA1671.1	ERF118	2175	5.3934	9.5229e-05	0.000499	0.0499
CBS&M	MA0559.1	PI	658	5.376	9.5229e-05	0.000499	0.0499
CBS&M	MA1058.1	SPL4	119	5.374	9.5229e-05	0.000499	0.0499
CBS&M	MA1424.1	ERF019	1170	5.3298	9.5229e-05	0.000499	0.0499
CBS&M	MA1217.1	CBF2	251	5.307	9.5229e-05	0.000499	0.0499
CBS&M	MA1245.2	AT2G33710	2479	5.2911	9.5229e-05	0.000499	0.0499
CBS&M	MA1252.1	PUCHI	2521	5.2865	9.5229e-05	0.000499	0.0499
CBS&M	MA1677.1	NAC078	319	5.2653	9.5229e-05	0.000499	0.0499
CBS&M	MA1247.1	ERF087	2744	5.2524	9.5229e-05	0.000499	0.0499
CBS&M	MA1257.1	ERF9	3695	5.2524	9.5229e-05	0.000499	0.0499
CBS&M	MA1260.1	AT1G77640	1364	5.2328	9.5229e-05	0.000499	0.0499
CBS&M	MA1006.1	ERF6	1393	5.2268	9.5229e-05	0.000499	0.0499
CBS&M	MA1251.1	DEAR5	423	5.2038	9.5229e-05	0.000499	0.0499
CBS&M	MA1241.1	AT4G32800	254	5.2004	9.5229e-05	0.000499	0.0499
CBS&M	MA1216.1	RAP21	1455	5.192	9.5229e-05	0.000499	0.0499
CBS&M	MA1005.2	ERF3	2326	5.1831	9.5229e-05	0.000499	0.0499
CBS&M	MA1256.1	RAP212	2234	5.1545	9.5229e-05	0.000499	0.0499
CBS&M	MA1412.1	TSAR2	432	5.1028	9.5229e-05	0.000499	0.0499
CBS&M	MA1219.1	CEJ1	1656	5.0703	9.5229e-05	0.000499	0.0499
CBS&M	MA0549.1	BZR2	212	5.0042	9.5229e-05	0.000499	0.0499
CBS&M	MA1250.1	AT1G75490	2302	4.9922	9.5229e-05	0.000499	0.0499
CBS&M	MA1242.1	AT3G57600	1938	4.9861	9.5229e-05	0.000499	0.0499
CBS&M	MA0576.1	RAX3	381	4.9716	9.5229e-05	0.000499	0.0499
CBS&M	MA1234.1	ERF017	711	4.954	9.5229e-05	0.000499	0.0499
CBS&M	MA1033.1	OJ1058_F05.8	193	4.9358	9.5229e-05	0.000499	0.0499
CBS&M	MA1233.2	ERF021	1129	4.9146	9.5229e-05	0.000499	0.0499
CBS&M	MA0561.1	PIF4	211	4.8095	9.5229e-05	0.000499	0.0499
CBS&M	MA1426.1	MYB124	446	4.7233	9.5229e-05	0.000499	0.0499
CBS&M	MA0560.1	PIF3	210	4.6989	9.5229e-05	0.000499	0.0499
CBS&M	MA0941.1	ABF2	157	4.6975	9.5229e-05	0.000499	0.0499
CBS&M	MA1025.1	HBI1	223	4.6463	9.5229e-05	0.000499	0.0499
CBS&M	MA1669.1	DREB1B	223	4.6387	9.5229e-05	0.000499	0.0499
CBS&M	MA1226.1	AT5G18450	2242	4.615	9.5229e-05	0.000499	0.0499
CBS&M	MA1376.1	DEAR3	491	4.587	9.5229e-05	0.000499	0.0499
CBS&M	MA1261.1	AT5G67000	1543	4.548	9.5229e-05	0.000499	0.0499
CBS&M	MA1364.1	PIF7	210	4.5194	9.5229e-05	0.000499	0.0499
CBS&M	MA1417.1	O2	322	4.4916	9.5229e-05	0.000499	0.0499
CBS&M	MA1691.1	ARF27	165	4.4563	9.5229e-05	0.000499	0.0499
CBS&M	MA0931.1	ABI5	188	4.4301	9.5229e-05	0.000499	0.0499
CBS&M	MA0964.1	BIM1	185	4.4025	9.5229e-05	0.000499	0.0499
CBS&M	MA1230.1	ERF037	267	4.3033	9.5229e-05	0.000499	0.0499
CBS&M	MA0044.1	HMG-1	185	4.3025	9.5229e-05	0.000499	0.0499
CBS&M	MA0971.1	DREB1A	185	4.2596	9.5229e-05	0.000499	0.0499
CBS&M	MA1258.1	DREB2	885	4.2165	9.5229e-05	0.000499	0.0499
CBS&M	MA0097.1	bZIP911	242	4.1994	9.5229e-05	0.000499	0.0499
CBS&M	MA1035.1	TCP4	189	4.1724	9.5229e-05	0.000499	0.0499
CBS&M	MA1273.1	dof4.2	623	4.1073	9.5229e-05	0.000499	0.0499
CBS&M	MA1332.1	BEH2	177	4.0736	9.5229e-05	0.000499	0.0499
CBS&M	MA1057.1	SPL12	95	4.0408	9.5229e-05	0.000499	0.0499
CBS&M	MA1253.1	AT3G16280	225	4.0325	9.5229e-05	0.000499	0.0499
CBS&M	MA1414.1	E2FA	252	3.9703	9.5229e-05	0.000499	0.0499
CBS&M	MA1339.1	bZIP43	226	3.9301	9.5229e-05	0.000499	0.0499
CBS&M	MA1679.1	RAP2-1	486	3.8673	9.5229e-05	0.000499	0.0499
CBS&M	MA0962.1	BHLH34	193	3.8085	9.5229e-05	0.000499	0.0499
CBS&M	MA1048.1	ERF018	216	3.7552	9.5229e-05	0.000499	0.0499
CBS&M	MA1259.1	AT1G01250	571	4.499	0.000190458	0.00094151	0.0998
CBS&M	MA1263.1	AT1G36060	1181	4.5631	0.000190458	0.00094151	0.0998
CBS&M	MA1411.1	TSAR1	226	4.4818	0.000190458	0.00094151	0.0998
CBS&M	MA1174.1	MYB56	108	3.8629	0.000190458	0.00094151	0.0998
CBS&M	MA1074.1	UNE10	138	4.0297	0.000190458	0.00094151	0.0998
CBS&M	MA1427.1	NAC028	100	4.2498	0.000190458	0.00094151	0.0998
CBS&M	MA1238.2	ERF38	367	3.6843	0.000285687	0.00134865	0.1497
CBS&M	MA0127.1	PEND	202	3.9034	0.000285687	0.00134865	0.1497
CBS&M	MA1331.1	BEH4	180	4.1567	0.000285687	0.00134865	0.1497
CBS&M	MA1289.1	TCP3	179	3.7721	0.000285687	0.00134865	0.1497
CBS&M	MA1008.1	PHYPADRAFT_182268	208	4.0917	0.000285687	0.00134865	0.1497
CBS&M	MA0940.1	AP1	545	3.5301	0.000380916	0.00172069	0.1996
CBS&M	MA1345.1	bZIP48	228	3.6746	0.000380916	0.00172069	0.1996
CBS&M	MA1010.1	PHYPADRAFT_64121	99	3.816	0.000380916	0.00172069	0.1996
CBS&M	MA1007.1	PHYPADRAFT_173530	186	4.051	0.000380916	0.00172069	0.1996
CBS&M	MA0562.1	PIF5	186	3.58	0.000380916	0.00172069	0.1996
CBS&M	MA1220.1	TINY	698	3.688	0.000476145	0.00202846	0.2495
CBS&M	MA1227.2	ERF027	156	3.461	0.000476145	0.00202846	0.2495
CBS&M	MA1060.1	SPL7	121	3.6075	0.000476145	0.00202846	0.2495
CBS&M	MA1333.1	BEH3	178	3.6425	0.000476145	0.00202846	0.2495
CBS&M	MA1023.1	PHYPADRAFT_28324	202	3.6504	0.000476145	0.00202846	0.2495
CBS&M	MA0551.1	HY5	188	3.6349	0.000476145	0.00202846	0.2495
CBS&M	MA0988.1	PHYPADRAFT_143875	192	3.8001	0.000476145	0.00202846	0.2495
CBS&M	MA1670.1	DREB1C	148	3.4577	0.000571374	0.0023952	0.2994
CBS&M	MA1181.1	MYB113	132	3.7824	0.000571374	0.0023952	0.2994
CBS&M	MA1673.1	LBD18	196	3.9619	0.000666603	0.00275039	0.3493
CBS&M	MA0568.1	MYC3	190	3.7262	0.000666603	0.00275039	0.3493
CBS&M	MA1166.1	PHL12	207	3.4096	0.00133321	0.00545781	0.6986
CBS&M	MA0581.1	LEC2	265	3.1675	0.00152366	0.00618915	0.7984
CBS&M	MA0569.1	MYC4	151	3.2039	0.00161889	0.00652539	0.8483
CBS&V	MA1216.1	RAP21	1184	3.9291	9.5229e-05	0.00998	0.0499
CBS&V	MA1222.1	AT1G44830	1668	4.2838	9.5229e-05	0.00998	0.0499
CBS&V	MA1231.1	ERF15	1814	3.8501	9.5229e-05	0.00998	0.0499
CBS&V	MA1248.1	DREB26	1397	4.3469	9.5229e-05	0.00998	0.0499
CBS&V	MA1161.1	TSO1	247	-3.1938	9.5229e-05	0.00998	0.0499
CBS&V	MA1355.1	TBP3	128	3.8466	0.000190458	0.0106929	0.0998
CBS&V	MA1261.1	AT5G67000	1269	3.6838	0.000190458	0.0106929	0.0998
CBS&V	MA0576.1	RAX3	318	4.3723	0.000190458	0.0106929	0.0998
CBS&V	MA1361.1	bHLH18	67	-3.3658	0.000190458	0.0106929	0.0998
CBS&V	MA1030.1	P0510F09.23	124	4.2034	0.000285687	0.0106929	0.1497
CBS&V	MA0979.1	ERF008	1332	3.7636	0.000285687	0.0106929	0.1497
CBS&V	MA1236.1	ESE3	2455	3.8356	0.000285687	0.0106929	0.1497
CBS&V	MA1250.1	AT1G75490	1914	4.2541	0.000285687	0.0106929	0.1497
CBS&V	MA1697.1	ARF4	197	3.8661	0.000285687	0.0106929	0.1497
CBS&V	MA1049.1	ERF094	1275	3.5804	0.000380916	0.0108478	0.1996
CBS&V	MA1255.1	AT1G22810	1988	3.7308	0.000380916	0.0108478	0.1996
CBS&V	MA0120.1	id1	236	3.5498	0.000380916	0.0108478	0.1996
CBS&V	MA0559.1	PI	520	3.596	0.000476145	0.0108478	0.2495
CBS&V	MA1000.2	ERF105	1876	3.6925	0.000476145	0.0108478	0.2495
CBS&V	MA1239.1	ERF104	2377	3.528	0.000476145	0.0108478	0.2495
CBS&V	MA1240.1	ERF10	2084	3.6791	0.000476145	0.0108478	0.2495
CBS&V	MA1264.1	ESE1	2274	3.6539	0.000476145	0.0108478	0.2495
CBS&V	MA1077.1	WRKY18	122	3.6297	0.000476145	0.0108478	0.2495
CBS&V	MA1242.1	AT3G57600	1548	3.4264	0.000571374	0.0115154	0.2994
CBS&V	MA1258.1	DREB2	731	3.4143	0.000571374	0.0115154	0.2994
CBS&V	MA1424.1	ERF019	927	3.7513	0.000571374	0.0115154	0.2994
CBS&V	MA1225.1	ERF5	2663	3.3166	0.00095229	0.0184815	0.499
CBS&V	MA1273.1	dof4.2	514	3.22	0.00142844	0.0267321	0.7485
CBS&V	MA0998.1	ERF096	1422	3.1253	0.00161889	0.0282767	0.8483
CBS&V	MA1002.1	ERF112	1553	3.1676	0.00161889	0.0282767	0.8483
CBS&V	MA1263.1	AT1G36060	939	3.0609	0.00171412	0.0289742	0.8982
CBS&V	MA1379.1	SOL1	282	-2.5233	0.00333302	0.0545781	1.7465
CM&V	NA	NA	NA	NA	NA	NA	NA

### Sheet: AME
Supplemental Table 4. Motif enrichment analysis using AME tool.
Cluster	motif_ID	motif_alt_ID	p-value	adj_p-value	E-value
CM	NA	NA	NA	NA	NA
CBS	MA0997.1	ERF069	1e-11	4.94e-08	2.41e-05
CBS	MA1001.1	ERF11	1.07e-11	5.19e-08	2.54e-05
CBS	MA0993.1	ERF7	1.21e-11	5.8e-08	2.84e-05
CBS	MA0999.1	ERF098	1.21e-11	6.05e-08	2.96e-05
CBS	MA0994.1	ERF8	3.84e-11	1.77e-07	8.65e-05
CBS	MA0995.1	ERF039	6.88e-11	3.02e-07	0.000147
CBS	MA0970.1	CMTA3	6.03e-10	1.74e-06	0.000849
CBS	MA1002.1	ERF112	8.74e-10	3.82e-06	0.00187
CBS	MA0979.1	ERF008	1.95e-09	8.64e-06	0.00422
CBS	MA1218.1	CBF4	5.16e-09	9.88e-06	0.00483
CBS	MA0998.1	ERF096	7.1e-09	3.2e-05	0.0156
CBS	MA1060.1	SPL7	1.85e-08	3.47e-05	0.017
CBS	MA0980.1	RAP2-10	2.19e-08	8.22e-05	0.0402
CBS	MA1005.1	ERF3	2.12e-08	8.34e-05	0.0408
CBS	MA0123.1	abi4	1.99e-08	8.95e-05	0.0438
CBS	MA0992.1	ERF4	3.68e-08	0.000152	0.0741
CBS	MA1048.1	ERF018	2.29e-07	0.000428	0.209
CBS	MA1266.1	RAP211	1.27e-07	0.000477	0.233
CBS	MA1023.1	PHYPADRAFT_28324	3.29e-07	0.000628	0.307
CBS	MA1051.1	RAP2-3	1.76e-07	0.000702	0.343
CBS	MA0971.1	DREB1A	3.53e-07	0.000869	0.425
CBS	MA1238.1	ERF38	3.08e-07	0.000942	0.461
CBS	MA1058.1	SPL4	5.08e-07	0.000978	0.478
CBS	MA1217.1	CBF2	8.07e-07	0.00111	0.543
CBS	MA1004.1	ERF13	3.5e-07	0.00142	0.693
CBS	MA1032.1	DREB1G	8.15e-07	0.00143	0.7
CBS	MA1328.1	ATHB34	5.14e-07	0.00163	0.799
CBS	MA0996.1	ERF043	1.34e-06	0.00205	1
CBS	MA0976.1	CRF4	6e-07	0.00229	1.12
CBS	MA1219.1	CEJ1	7.74e-07	0.00269	1.32
CBS	MA1330.1	ATHB24	8.25e-07	0.00272	1.33
CBS	MA0969.1	CMTA2	9.26e-07	0.00277	1.35
CBS	MA1249.1	RAP210	1.16e-06	0.00291	1.42
CBS	MA1265.1	AT4G31060	9.61e-07	0.00293	1.43
CBS	MA1250.1	AT1G75490	1.05e-06	0.00379	1.85
CBS	MA1225.1	ERF5	1.12e-06	0.00389	1.9
CBS	MA0964.1	BIM1	1.23e-06	0.00513	2.51
CBS	MA1244.1	ABR1	1.79e-06	0.00583	2.85
CBS	MA1246.1	LEP	1.99e-06	0.00682	3.33
CBS	MA1232.1	AT4G28140	2.08e-06	0.00773	3.78
CBS	MA1255.1	AT1G22810	2.35e-06	0.00877	4.29
CBS	MA1224.1	CBF1	4.86e-06	0.01	4.9
CBS	MA1233.1	AT1G71450	2.55e-06	0.0102	4.98
CBS	MA1264.1	ESE1	3.54e-06	0.0113	5.54
CBS	MA1229.1	AT2G44940	4.96e-06	0.0119	5.84
CBS	MA0968.1	bZIP68	2.44e-06	0.0119	5.84
CBS	MA1253.1	AT3G16280	6.31e-06	0.0125	6.1
CBS	MA1007.1	PHYPADRAFT_173530	8.91e-06	0.013	6.36
CBS	MA1262.1	ERF2	3.94e-06	0.0131	6.41
CBS	MA0567.1	ERF1B	3.78e-06	0.0134	6.56
CBS	MA1220.1	TINY	5.73e-06	0.0161	7.85
CBS	MA1034.1	Os05g0497200	6.31e-06	0.0167	8.18
CBS	MA1222.1	AT1G44830	5.63e-06	0.0178	8.72
CBS	MA1055.1	SPL1	3.12e-05	0.0185	9.05
CV	MA0997.1	ERF069	2.99e-11	1.71e-07	8.37e-05
CV	MA1048.1	ERF018	8.18e-10	1.81e-06	0.000883
CV	MA0999.1	ERF098	4.35e-10	2.54e-06	0.00124
CV	MA1001.1	ERF11	1.12e-09	6.33e-06	0.0031
CV	MA0998.1	ERF096	2.61e-09	1.36e-05	0.00663
CV	MA1002.1	ERF112	3.78e-09	1.9e-05	0.00928
CV	MA0994.1	ERF8	6.57e-09	3.49e-05	0.0171
CV	MA0993.1	ERF7	1.65e-08	9.19e-05	0.0449
CV	MA0995.1	ERF039	1.39e-07	0.000694	0.34
CV	MA0992.1	ERF4	1.59e-07	0.000747	0.365
CV	MA0979.1	ERF008	1.96e-07	0.000995	0.487
CV	MA1004.1	ERF13	5.59e-07	0.00258	1.26
CV	MA1047.1	TGA5	4.37e-06	0.00729	3.56
CV	MA1329.1	ATHB25	2.26e-06	0.00782	3.82
CV	MA1032.1	DREB1G	3.99e-06	0.00824	4.03
CV	MA0976.1	CRF4	2.42e-06	0.0105	5.12
CV	MA1016.1	GATA15	2.03e-06	0.0119	5.83
CV	MA0975.1	CRF2	3.18e-06	0.0133	6.49
CBS&M	MA1237.1	AT4G16750	4.85e-16	2.09e-12	1.02e-09
CBS&M	MA1060.1	SPL7	1.16e-15	2.69e-12	1.31e-09
CBS&M	MA1219.1	CEJ1	1.57e-15	6.5e-12	3.18e-09
CBS&M	MA1232.1	AT4G28140	1.97e-15	8.78e-12	4.29e-09
CBS&M	MA1216.1	RAP21	2.37e-15	9.15e-12	4.48e-09
CBS&M	MA0995.1	ERF039	1.45e-14	7.49e-11	3.66e-08
CBS&M	MA1238.1	ERF38	2.38e-14	8.68e-11	4.24e-08
CBS&M	MA1228.1	AT4G18450	2.75e-14	9.98e-11	4.88e-08
CBS&M	MA1005.1	ERF3	2.81e-14	1.31e-10	6.41e-08
CBS&M	MA0994.1	ERF8	3.69e-14	2.02e-10	9.85e-08
CBS&M	MA0968.1	bZIP68	3.73e-14	2.2e-10	1.07e-07
CBS&M	MA1239.1	ERF104	6.95e-14	2.77e-10	1.35e-07
CBS&M	MA1222.1	AT1G44830	7.91e-14	3.01e-10	1.47e-07
CBS&M	MA1248.1	DREB26	8.43e-14	3.14e-10	1.54e-07
CBS&M	MA1001.1	ERF11	8.46e-14	4.86e-10	2.38e-07
CBS&M	MA1266.1	RAP211	1.13e-13	5.03e-10	2.46e-07
CBS&M	MA1252.1	PUCHI	1.35e-13	5.11e-10	2.5e-07
CBS&M	MA1240.1	ERF10	1.29e-13	5.19e-10	2.54e-07
CBS&M	MA0979.1	ERF008	1.3e-13	6.82e-10	3.33e-07
CBS&M	MA1263.1	AT1G36060	1.83e-13	7.2e-10	3.52e-07
CBS&M	MA1244.1	ABR1	1.89e-13	7.35e-10	3.6e-07
CBS&M	MA1264.1	ESE1	2.06e-13	7.88e-10	3.85e-07
CBS&M	MA1221.1	RAP26	3.41e-13	1.32e-09	6.44e-07
CBS&M	MA1257.1	ERF9	3.35e-13	1.34e-09	6.56e-07
CBS&M	MA1004.1	ERF13	3.09e-13	1.48e-09	7.25e-07
CBS&M	MA1236.1	ESE3	3.74e-13	1.57e-09	7.67e-07
CBS&M	MA1245.1	AT2G33710	4.15e-13	1.59e-09	7.79e-07
CBS&M	MA1225.1	ERF5	3.88e-13	1.61e-09	7.86e-07
CBS&M	MA1002.1	ERF112	3.14e-13	1.61e-09	7.89e-07
CBS&M	MA1250.1	AT1G75490	3.8e-13	1.62e-09	7.94e-07
CBS&M	MA0567.1	ERF1B	3.93e-13	1.67e-09	8.19e-07
CBS&M	MA1265.1	AT4G31060	5.14e-13	1.87e-09	9.13e-07
CBS&M	MA1262.1	ERF2	5.33e-13	2.13e-09	1.04e-06
CBS&M	MA1246.1	LEP	5.22e-13	2.13e-09	1.04e-06
CBS&M	MA1233.1	AT1G71450	4.53e-13	2.16e-09	1.06e-06
CBS&M	MA1006.1	ERF6	6.76e-13	2.51e-09	1.23e-06
CBS&M	MA1000.2	ERF105	7.65e-13	2.72e-09	1.33e-06
CBS&M	MA0997.1	ERF069	5.67e-13	3.3e-09	1.61e-06
CBS&M	MA1227.1	AT1G12630	1.06e-12	4.13e-09	2.02e-06
CBS&M	MA0998.1	ERF096	8.97e-13	4.77e-09	2.33e-06
CBS&M	MA1034.1	Os05g0497200	1.68e-12	5.36e-09	2.62e-06
CBS&M	MA0993.1	ERF7	9.83e-13	5.58e-09	2.73e-06
CBS&M	MA1247.1	AT1G28160	2.08e-12	7.91e-09	3.87e-06
CBS&M	MA1051.1	RAP2-3	2.87e-12	1.35e-08	6.59e-06
CBS&M	MA1220.1	TINY	4.15e-12	1.39e-08	6.81e-06
CBS&M	MA1234.1	AT1G19210	6.1e-12	2.56e-08	1.25e-05
CBS&M	MA0999.1	ERF098	4.95e-12	2.94e-08	1.44e-05
CBS&M	MA0992.1	ERF4	8e-12	3.89e-08	1.9e-05
CBS&M	MA1260.1	AT1G77640	1.31e-11	4.33e-08	2.12e-05
CBS&M	MA0980.1	RAP2-10	1.4e-11	6.17e-08	3.02e-05
CBS&M	MA1255.1	AT1G22810	1.74e-11	7.74e-08	3.78e-05
CBS&M	MA1231.1	ERF15	2.13e-11	8.12e-08	3.97e-05
CBS&M	MA1256.1	RAP212	2.82e-11	1.03e-07	5.01e-05
CBS&M	MA1049.1	ERF094	2.43e-11	1.07e-07	5.25e-05
CBS&M	MA0976.1	CRF4	2.45e-11	1.11e-07	5.41e-05
CBS&M	MA1259.1	AT1G01250	8.88e-11	2.21e-07	0.000108
CBS&M	MA0123.1	abi4	6.99e-11	3.7e-07	0.000181
CBS&M	MA1053.1	ERF109	9.68e-11	3.92e-07	0.000191
CBS&M	MA1254.1	ERF13	1.71e-10	5.9e-07	0.000288
CBS&M	MA1229.1	AT2G44940	2.46e-10	7.14e-07	0.000349
CBS&M	MA1258.1	DREB2	2.26e-10	7.85e-07	0.000384
CBS&M	MA0975.1	CRF2	2.02e-10	8.74e-07	0.000428
CBS&M	MA0986.1	DREB2C	2.54e-10	8.92e-07	0.000436
CBS&M	MA1414.1	E2FA	4.82e-10	1.35e-06	0.000658
CBS&M	MA1261.1	AT5G67000	3.16e-10	1.47e-06	0.000721
CBS&M	MA1242.1	AT3G57600	5.2e-10	2.01e-06	0.000981
CBS&M	MA0969.1	CMTA2	6.68e-10	2.38e-06	0.00116
CBS&M	MA1251.1	DEAR5	1.46e-09	2.44e-06	0.0012
CBS&M	MA1023.1	PHYPADRAFT_28324	1.26e-09	2.87e-06	0.0014
CBS&M	MA1052.1	RAP2-6	1.36e-09	5.19e-06	0.00254
CBS&M	MA0971.1	DREB1A	1.93e-09	5.64e-06	0.00276
CBS&M	MA1376.1	DEAR3	3.08e-09	5.78e-06	0.00283
CBS&M	MA1218.1	CBF4	2.62e-09	5.94e-06	0.0029
CBS&M	MA1226.1	AT5G18450	1.62e-09	6.99e-06	0.00342
CBS&M	MA1410.1	StBRC1	2.14e-09	7.61e-06	0.00372
CBS&M	MA0570.1	ABF1	2.59e-08	1.53e-05	0.00749
CBS&M	MA0970.1	CMTA3	5.67e-09	1.94e-05	0.00947
CBS&M	MA0996.1	ERF043	1.08e-08	1.97e-05	0.00965
CBS&M	MA1048.1	ERF018	1.02e-08	2.28e-05	0.0111
CBS&M	MA1253.1	AT3G16280	1.25e-08	2.98e-05	0.0146
CBS&M	MA1249.1	RAP210	1.3e-08	3.92e-05	0.0191
CBS&M	MA0931.1	ABI5	2.11e-08	4.09e-05	0.02
CBS&M	MA1224.1	CBF1	1.98e-08	4.89e-05	0.0239
CBS&M	MA0553.1	SMZ	9.74e-08	0.000136	0.0663
CBS&M	MA1008.1	PHYPADRAFT_182268	1.14e-07	0.000217	0.106
CBS&M	MA1058.1	SPL4	1.02e-07	0.000232	0.113
CBS&M	MA1032.1	DREB1G	6.49e-07	0.00136	0.665
CBS&M	MA1069.1	TGA6	1.51e-06	0.00153	0.75
CBS&M	MA1007.1	PHYPADRAFT_173530	9.47e-07	0.00166	0.81
CBS&M	MA1217.1	CBF2	1.02e-06	0.00167	0.814
CBS&M	MA1337.1	bZIP44	3.81e-06	0.00256	1.25
CBS&M	MA1230.1	AT1G77200	1.59e-06	0.00267	1.31
CBS&M	MA1057.1	SPL12	1.18e-06	0.00269	1.32
CBS&M	MA0096.1	bZIP910	2.85e-06	0.00394	1.93
CBS&M	MA0988.1	PHYPADRAFT_143875	1.75e-06	0.0045	2.2
CBS&M	MA0943.1	ARF5	2.38e-06	0.00656	3.21
CBS&M	MA1068.1	TGA2	5.27e-06	0.00682	3.34
CBS&M	MA0579.1	CDC5	3.9e-06	0.00809	3.96
CBS&M	MA0964.1	BIM1	1.87e-06	0.00916	4.48
CBS&M	MA1047.1	TGA5	7.15e-06	0.0122	5.98
CBS&M	MA1344.1	bZIP28	1.06e-05	0.0133	6.52
CBS&M	MA0097.1	bZIP911	5.28e-05	0.0146	7.13
CBS&M	MA1061.1	SPT	4.46e-06	0.0151	7.36
CBS&M	MA0557.1	FHY3	7.25e-06	0.0154	7.54
CBS&M	MA0942.1	ARF1	9.33e-06	0.0164	8.01
CBS&M	MA0552.1	PIF1	1.32e-05	0.0191	9.34
CBS&V	MA1016.1	GATA15	6.15e-16	3.74e-12	1.83e-09
CBS&V	MA0997.1	ERF069	7.99e-09	4.69e-05	0.0229
CBS&V	MA0994.1	ERF8	5.3e-08	0.00029	0.142
CBS&V	MA0999.1	ERF098	5.34e-08	0.000319	0.156
CBS&V	MA0998.1	ERF096	9.46e-08	0.000503	0.246
CBS&V	MA0979.1	ERF008	4.12e-07	0.00214	1.05
CBS&V	MA0993.1	ERF7	3.84e-07	0.00219	1.07
CBS&V	MA1001.1	ERF11	5.86e-07	0.00337	1.65
CBS&V	MA1045.1	NAC043	4.74e-06	0.00452	2.21
CBS&V	MA1017.1	GATA8	8.57e-07	0.00455	2.23
CBS&V	MA1232.1	AT4G28140	1.08e-06	0.00471	2.3
CBS&V	MA1060.1	SPL7	5.32e-06	0.0122	5.96
CM&V	NA	NA	NA	NA	NA
